# Direct and indirect consequences of *PAB1* deletion in the regulation of translation initiation, translation termination, and mRNA decay

**DOI:** 10.1101/2023.05.31.543082

**Authors:** Kotchaphorn Mangkalaphiban, Robin Ganesan, Allan Jacobson

## Abstract

Cytoplasmic poly(A)-binding protein (PABPC; Pab1 in yeast) is thought to be involved in multiple steps of post-transcriptional control, including translation initiation, translation termination, and mRNA decay. To understand these roles of PABPC in more detail for endogenous mRNAs, and to distinguish its direct effects from indirect effects, we have employed RNA-Seq and Ribo-Seq to analyze changes in the abundance and translation of the yeast transcriptome, as well as mass spectrometry to assess the abundance of the components of the yeast proteome, in cells lacking the *PAB1* gene. We observed drastic changes in the transcriptome and proteome, as well as defects in translation initiation and termination, in *pab1Δ* cells. Defects in translation initiation and the stabilization of specific classes of mRNAs in *pab1Δ* cells appear to be partly indirect consequences of reduced levels of specific initiation factors, decapping activators, and components of the deadenylation complex in addition to the general loss of Pab1’s direct role in these processes. Cells devoid of Pab1 also manifested a nonsense codon readthrough phenotype indicative of a defect in translation termination, but this defect may be a direct effect of the loss of Pab1 as it could not be attributed to significant reductions in the levels of release factors.

**AUTHOR SUMMARY:** Many human diseases are caused by having too much or too little of certain cellular proteins. The amount of an individual protein is influenced by the level of its messenger mRNA (mRNA) and the efficiency of translation of the mRNA into a polypeptide chain by the ribosomes. Cytoplasmic poly(A)-binding protein (PABPC) plays numerous roles in the regulation of this multi-staged process, but understanding its specific role has been challenging because it is sometimes unclear whether experimental results are related to PABPC’s direct role in a specific biochemical process or to indirect effects of its other roles, leading to conflicting models of PABPC’s functions between studies. In this study, we characterized defects of each stage of protein synthesis in response to loss of PABPC in yeast cells by measuring whole-cell levels of mRNAs, ribosome-associated mRNAs, and proteins. We demonstrated that defects in most steps of protein synthesis other than the last can be explained by reduced levels of mRNAs that code for proteins important for that step in addition to loss of PABPC’s direct role on that step. Our data and analyses serve as resources for the design of future studies of PABPC’s functions.
