## Supplementary material for "Direct and indirect consequences of *PAB1* deletion in the regulation of translation initiation, translation termination, and mRNA decay": S3 Table

### Sheet: Sheet1
Yeast strains used in this study
Strain	Genotype
HFY114	MATa ura3-1 leu2-3,112 his3-11,15 trp1-1 ade2-1 can1-100
KMY01, KMY02, KMY06	MATa ura3-1 leu2-3,112 his3-11,15 trp1-1 ade2-1 can1-100 pbp1::URA3
KMY07, KMY10, KMY11	MATa ura3-1 leu2-3,112 his3-11,15 trp1-1 ade2-1 can1-100 pbp1::URA3 pab1::kanMX
