## Supplementary material for "Direct and indirect consequences of *PAB1* deletion in the regulation of translation initiation, translation termination, and mRNA decay": S4 Table

### Sheet: Sheet1
Oligonucleotides used in this study
Oligonucleotide	Sequence (5’-3’)
PBP1_5F	TAAGCAGCGGCCGCCATTGTTTCAGAGTTTACGATTACGA
(NotI)
PBP1_5R_v2	TCGGATCGGATCCATTGTTTCAATGTAATGAACTCCTT
(BamHI)
PBP1_3F_v2	ATCGATGAATTCTGAAGGAAGCACGTCAGAAAAAGC
(EcoRI)
PBP1_3R	TGCTTAGTCGACATTTGCTCTATTTTCACAGACCTCGA
(SalI)
URA3_5F_v2	GAAACAATGGATCCGATCCGAGCTTTTCAATTCATC
(BamHI)
URA3_3R_v2	CCTTCAGAATTCATCGATCCAGTGAGATC
(EcoRI)
PBP1_start_F	TCCGAATTGATCTTGAAGGGGAAGC
(verification)
PBP1_end_R	CATTATTTATGGGTAAGTAAGTACCACTG
(verification)
URA3_C116_R	ACCGTGTGCATTCGTAATGTCTG
(verification)
PAB1_5H_ext_F2	ATGCATGTCGACCTATAGGGCACCGTAAAGTAATAATGC
(SalI)
PAB1_5H_ext_R	CAGATATTAGGTGGTGGTACCAGG
PAB1_3H_ext_F	CGAGCTCTCGAGTGCTCTATGTAATCACCTACTTCCCTAC
(XhoI)
PAB1_3H_ext_R	GCGGTGGCGGCCGCGCTAAGTGAGACTTTGCTCTGTG
(NotI)
PAB1_KanMX_F	CATTTTTACTTAATAACCGTTTGAAGCATAGAGCAGGCCCTGGTACCACCACCTAATATCTGTCTAGAGATCTGTTTAGCTTGC
(XbaI)
PAB1_KanMX_R	TGATAAGTTTGTTGAGTAGGGAAGTAGGTGATTACATAGAGCACTCGAGAGCTCGTTTTC
(XhoI)
PAB1_5U_F	TCACCATCGCAAGTTCTGGGAC
(verification)
PAB1_3U_R	CAATAAGAGCGAGTATTTAGGTTACAAAGGAT
(verification)
Kan-R	ATCGCGAGCCCATTTATACCC
(verification)
