## Supplementary material for "Direct and indirect consequences of *PAB1* deletion in the regulation of translation initiation, translation termination, and mRNA decay": S5 Table

### Sheet: Sheet1
Ribosome profiling reads processing and alignment statistics.
Strain	Genotype	Total reads processed	Reads ≥ 15 bp & contained adapters	Reads not aligned to ncRNAs*	PCR duplicates	Reads failed to align to transcriptome	Unique reads aligned to transcriptome
HFY114_1	WT	80205117	76029629	49238479	34771961	1567309	12899209
HFY114_2	WT	92678801	88267878	53454200	37419529	1964428	14070243
HFY114_3	WT	134083694	127571813	75311898	57900962	2822287	14588649
KMY01	pbp1Δ	128966425	120181076	71016854	51831713	2358236	16826905
KMY02	pbp1Δ	135671151	128475480	79067635	57741459	2983491	18342685
KMY06	pbp1Δ	130383470	121385659	70796308	52119824	2756169	15920315
KMY07	pab1Δpbp1Δ	83358755	78651457	43957590	27001278	2566212	14390100
KMY10	pab1Δpbp1Δ	133625820	125135403	76328094	47733967	9988438	18605689
KMY11	pab1Δpbp1Δ	97744225	90739165	38799378	23235271	7113924	8450183
*ncRNAs refer to non protein-coding RNAs
