## Supplementary material for "Direct and indirect consequences of *PAB1* deletion in the regulation of translation initiation, translation termination, and mRNA decay": S6 Table

### Sheet: Sheet1
Ribosome footprint P-site offsets from footprint's 5' end | 3' end
		Footprint length (nt)
Strain	Genotype	20	21	22	23	27	28	29	30	31	32
HFY114_1	WT	12 | 7	13 | 7	13 | 8	14 | 8	11 | 15	12 | 15	13 | 15	13 | 16	13 | 17	13 | 18
HFY114_2	WT	12 | 7	13 | 7	13 | 8	14 | 8	11 | 15	12 | 15	13 | 15	13 | 16	13 | 17	13 | 18
HFY114_3	WT	12 | 7	13 | 7	13 | 8	14 | 8	11 | 15	12 | 15	13 | 15	13 | 16	13 | 17	13 | 18
KMY01	pbp1Δ	12 | 7	13 | 7	13 | 8	14 | 8	11 | 15	12 | 15	13 | 15	13 | 16	13 | 17	13 | 18
KMY02	pbp1Δ	12 | 7	13 | 7	13 | 8	14 | 8	11 | 15	12 | 15	13 | 15	13 | 16	13 | 17	13 | 18
KMY06	pbp1Δ	12 | 7	13 | 7	13 | 8	14 | 8	11 | 15	12 | 15	13 | 15	13 | 16	13 | 17	13 | 18
KMY07	pab1Δpbp1Δ	12 | 7	13 | 7	13 | 8	14 | 8	11 | 15	12 | 15	13 | 15	13 | 16	13 | 17	13 | 18
KMY10	pab1Δpbp1Δ	12 | 7	13 | 7	13 | 8	14 | 8	11 | 15	12 | 15	13 | 15	13 | 16	13 | 17	13 | 18
KMY11	pab1Δpbp1Δ	12 | 7	13 | 7	13 | 8	14 | 8	11 | 15	12 | 15	13 | 15	13 | 16	13 | 17	13 | 18
