## Supplementary material for "Direct and indirect consequences of *PAB1* deletion in the regulation of translation initiation, translation termination, and mRNA decay": S1 Table

### Sheet: Up
query	significant	p_value	term_size	query_size	intersection_size	precision	recall	term_id	source	term_name	effective_domain_size
Up	TRUE	1.06028e-25	801	490	148	0.302041	0.184769	GO:0044281	GO:BP	small molecule metabolic process	6539
Up	TRUE	2.49277e-15	816	490	129	0.263265	0.158088	GO:1901575	GO:BP	organic substance catabolic process	6539
Up	TRUE	7.06477e-13	1034	490	145	0.295918	0.140232	GO:0009056	GO:BP	catabolic process	6539
Up	TRUE	1.09883e-12	17	490	15	0.0306122	0.882353	GO:0010499	GO:BP	proteasomal ubiquitin-independent protein catabolic process	6539
Up	TRUE	1.11109e-12	166	490	46	0.0938776	0.277108	GO:0044282	GO:BP	small molecule catabolic process	6539
Up	TRUE	2.08058e-12	419	490	79	0.161224	0.188544	GO:0019752	GO:BP	carboxylic acid metabolic process	6539
Up	TRUE	2.19451e-11	445	490	80	0.163265	0.179775	GO:0006082	GO:BP	organic acid metabolic process	6539
Up	TRUE	2.38772e-11	437	490	79	0.161224	0.180778	GO:0043436	GO:BP	oxoacid metabolic process	6539
Up	TRUE	1.52746e-10	2159	490	237	0.483673	0.109773	GO:1901564	GO:BP	organonitrogen compound metabolic process	6539
Up	TRUE	3.32024e-10	5063	490	439	0.895918	0.0867075	GO:0009987	GO:BP	cellular process	6539
Up	TRUE	4.29779e-10	3852	490	362	0.738776	0.0939772	GO:0008152	GO:BP	metabolic process	6539
Up	TRUE	4.71464e-10	452	490	78	0.159184	0.172566	GO:1901565	GO:BP	organonitrogen compound catabolic process	6539
Up	TRUE	8.90563e-09	879	490	119	0.242857	0.135381	GO:0044248	GO:BP	cellular catabolic process	6539
Up	TRUE	2.76956e-08	262	490	52	0.106122	0.198473	GO:0055086	GO:BP	nucleobase-containing small molecule metabolic process	6539
Up	TRUE	1.0549e-07	356	490	62	0.126531	0.174157	GO:0044283	GO:BP	small molecule biosynthetic process	6539
Up	TRUE	1.61202e-07	103	490	29	0.0591837	0.281553	GO:0046395	GO:BP	carboxylic acid catabolic process	6539
Up	TRUE	2.29707e-07	220	490	45	0.0918367	0.204545	GO:0009117	GO:BP	nucleotide metabolic process	6539
Up	TRUE	2.32907e-07	228	490	46	0.0938776	0.201754	GO:0006753	GO:BP	nucleoside phosphate metabolic process	6539
Up	TRUE	2.54322e-07	3657	490	339	0.691837	0.0926989	GO:0071704	GO:BP	organic substance metabolic process	6539
Up	TRUE	2.67851e-07	105	490	29	0.0591837	0.27619	GO:0016054	GO:BP	organic acid catabolic process	6539
Up	TRUE	6.1119e-07	284	490	52	0.106122	0.183099	GO:0005975	GO:BP	carbohydrate metabolic process	6539
Up	TRUE	1.87621e-06	3605	490	332	0.677551	0.0920943	GO:0044237	GO:BP	cellular metabolic process	6539
Up	TRUE	3.79222e-06	145	490	33	0.0673469	0.227586	GO:0006979	GO:BP	response to oxidative stress	6539
Up	TRUE	5.62367e-06	55	490	19	0.0387755	0.345455	GO:0043648	GO:BP	dicarboxylic acid metabolic process	6539
Up	TRUE	5.6507e-06	242	490	45	0.0918367	0.18595	GO:0006091	GO:BP	generation of precursor metabolites and energy	6539
Up	TRUE	8.12199e-06	172	490	36	0.0734694	0.209302	GO:0032787	GO:BP	monocarboxylic acid metabolic process	6539
Up	TRUE	1.40752e-05	19	490	11	0.022449	0.578947	GO:0008064	GO:BP	regulation of actin polymerization or depolymerization	6539
Up	TRUE	1.40752e-05	19	490	11	0.022449	0.578947	GO:0030832	GO:BP	regulation of actin filament length	6539
Up	TRUE	1.40752e-05	19	490	11	0.022449	0.578947	GO:0030833	GO:BP	regulation of actin filament polymerization	6539
Up	TRUE	1.49393e-05	23	490	12	0.0244898	0.521739	GO:0008154	GO:BP	actin polymerization or depolymerization	6539
Up	TRUE	2.12103e-05	186	490	37	0.0755102	0.198925	GO:0044262	GO:BP	cellular carbohydrate metabolic process	6539
Up	TRUE	2.91809e-05	20	490	11	0.022449	0.55	GO:0030041	GO:BP	actin filament polymerization	6539
Up	TRUE	3.00369e-05	255	490	45	0.0918367	0.176471	GO:0006520	GO:BP	cellular amino acid metabolic process	6539
Up	TRUE	4.34633e-05	34	490	14	0.0285714	0.411765	GO:0043248	GO:BP	proteasome assembly	6539
Up	TRUE	4.79662e-05	122	490	28	0.0571429	0.229508	GO:0034599	GO:BP	cellular response to oxidative stress	6539
Up	TRUE	6.96281e-05	170	490	34	0.0693878	0.2	GO:1901615	GO:BP	organic hydroxy compound metabolic process	6539
Up	TRUE	6.96915e-05	63	490	19	0.0387755	0.301587	GO:0009063	GO:BP	cellular amino acid catabolic process	6539
Up	TRUE	0.000216807	186	490	35	0.0714286	0.188172	GO:1901605	GO:BP	alpha-amino acid metabolic process	6539
Up	TRUE	0.000276752	44	490	15	0.0306122	0.340909	GO:0019362	GO:BP	pyridine nucleotide metabolic process	6539
Up	TRUE	0.000304977	56	490	17	0.0346939	0.303571	GO:0072524	GO:BP	pyridine-containing compound metabolic process	6539
Up	TRUE	0.000306765	12	490	8	0.0163265	0.666667	GO:0030042	GO:BP	actin filament depolymerization	6539
Up	TRUE	0.000380023	428	490	61	0.12449	0.142523	GO:0019637	GO:BP	organophosphate metabolic process	6539
Up	TRUE	0.000404964	57	490	17	0.0346939	0.298246	GO:0032535	GO:BP	regulation of cellular component size	6539
Up	TRUE	0.000404964	57	490	17	0.0346939	0.298246	GO:0090066	GO:BP	regulation of anatomical structure size	6539
Up	TRUE	0.000687813	178	490	33	0.0673469	0.185393	GO:0043161	GO:BP	proteasome-mediated ubiquitin-dependent protein catabolic process	6539
Up	TRUE	0.000865362	147	490	29	0.0591837	0.197279	GO:0019693	GO:BP	ribose phosphate metabolic process	6539
Up	TRUE	0.000972539	7	490	6	0.0122449	0.857143	GO:0043649	GO:BP	dicarboxylic acid catabolic process	6539
Up	TRUE	0.0010637	421	490	59	0.120408	0.140143	GO:0006508	GO:BP	proteolysis	6539
Up	TRUE	0.00109483	190	490	34	0.0693878	0.178947	GO:0010498	GO:BP	proteasomal protein catabolic process	6539
Up	TRUE	0.00130188	43	490	14	0.0285714	0.325581	GO:0046496	GO:BP	nicotinamide nucleotide metabolic process	6539
Up	TRUE	0.00157534	18	490	9	0.0183673	0.5	GO:0006536	GO:BP	glutamate metabolic process	6539
Up	TRUE	0.00199866	5	490	5	0.0102041	1	GO:0070413	GO:BP	trehalose metabolism in response to stress	6539
Up	TRUE	0.00225693	162	490	30	0.0612245	0.185185	GO:0062197	GO:BP	cellular response to chemical stress	6539
Up	TRUE	0.00234708	51	490	15	0.0306122	0.294118	GO:1901606	GO:BP	alpha-amino acid catabolic process	6539
Up	TRUE	0.00247958	92	490	21	0.0428571	0.228261	GO:0007015	GO:BP	actin filament organization	6539
Up	TRUE	0.00277668	11	490	7	0.0142857	0.636364	GO:0030834	GO:BP	regulation of actin filament depolymerization	6539
Up	TRUE	0.00329962	101	490	22	0.044898	0.217822	GO:0016052	GO:BP	carbohydrate catabolic process	6539
Up	TRUE	0.00335494	290	490	44	0.0897959	0.151724	GO:0051603	GO:BP	proteolysis involved in protein catabolic process	6539
Up	TRUE	0.00402391	330	490	48	0.0979592	0.145455	GO:0030163	GO:BP	protein catabolic process	6539
Up	TRUE	0.00432883	41	490	13	0.0265306	0.317073	GO:0009069	GO:BP	serine family amino acid metabolic process	6539
Up	TRUE	0.00584719	42	490	13	0.0265306	0.309524	GO:0110053	GO:BP	regulation of actin filament organization	6539
Up	TRUE	0.00584719	42	490	13	0.0265306	0.309524	GO:1902652	GO:BP	secondary alcohol metabolic process	6539
Up	TRUE	0.00772759	37	490	12	0.0244898	0.324324	GO:0097237	GO:BP	cellular response to toxic substance	6539
Up	TRUE	0.00776252	21	490	9	0.0183673	0.428571	GO:0034314	GO:BP	Arp2/3 complex-mediated actin nucleation	6539
Up	TRUE	0.00900674	131	490	25	0.0510204	0.19084	GO:0006066	GO:BP	alcohol metabolic process	6539
Up	TRUE	0.00913671	254	490	39	0.0795918	0.153543	GO:0006511	GO:BP	ubiquitin-dependent protein catabolic process	6539
Up	TRUE	0.0100199	140	490	26	0.0530612	0.185714	GO:0009259	GO:BP	ribonucleotide metabolic process	6539
Up	TRUE	0.0105372	38	490	12	0.0244898	0.315789	GO:0006081	GO:BP	cellular aldehyde metabolic process	6539
Up	TRUE	0.0121906	86	490	19	0.0387755	0.22093	GO:0010035	GO:BP	response to inorganic substance	6539
Up	TRUE	0.0135917	134	490	25	0.0510204	0.186567	GO:0006163	GO:BP	purine nucleotide metabolic process	6539
Up	TRUE	0.0136773	33	490	11	0.022449	0.333333	GO:1902653	GO:BP	secondary alcohol biosynthetic process	6539
Up	TRUE	0.0138431	102	490	21	0.0428571	0.205882	GO:1901617	GO:BP	organic hydroxy compound biosynthetic process	6539
Up	TRUE	0.0140538	151	490	27	0.055102	0.178808	GO:0072521	GO:BP	purine-containing compound metabolic process	6539
Up	TRUE	0.0159629	260	490	39	0.0795918	0.15	GO:0019941	GO:BP	modification-dependent protein catabolic process	6539
Up	TRUE	0.0164121	3483	490	305	0.622449	0.0875682	GO:0044238	GO:BP	primary metabolic process	6539
Up	TRUE	0.0176258	782	490	89	0.181633	0.113811	GO:0006796	GO:BP	phosphate-containing compound metabolic process	6539
Up	TRUE	0.0183408	197	490	32	0.0653061	0.162437	GO:0046394	GO:BP	carboxylic acid biosynthetic process	6539
Up	TRUE	0.0183408	197	490	32	0.0653061	0.162437	GO:0016053	GO:BP	organic acid biosynthetic process	6539
Up	TRUE	0.0223578	181	490	30	0.0612245	0.165746	GO:0015980	GO:BP	energy derivation by oxidation of organic compounds	6539
Up	TRUE	0.0239761	10	490	6	0.0122449	0.6	GO:0051693	GO:BP	actin filament capping	6539
Up	TRUE	0.0239761	10	490	6	0.0122449	0.6	GO:0030835	GO:BP	negative regulation of actin filament depolymerization	6539
Up	TRUE	0.0239761	10	490	6	0.0122449	0.6	GO:0051016	GO:BP	barbed-end actin filament capping	6539
Up	TRUE	0.0248014	800	490	90	0.183673	0.1125	GO:0006793	GO:BP	phosphorus metabolic process	6539
Up	TRUE	0.0249696	41	490	12	0.0244898	0.292683	GO:0016126	GO:BP	sterol biosynthetic process	6539
Up	TRUE	0.0256876	35	490	11	0.022449	0.314286	GO:1990748	GO:BP	cellular detoxification	6539
Up	TRUE	0.0274623	131	490	24	0.0489796	0.183206	GO:0090150	GO:BP	establishment of protein localization to membrane	6539
Up	TRUE	0.0326186	42	490	12	0.0244898	0.285714	GO:0006694	GO:BP	steroid biosynthetic process	6539
Up	TRUE	0.0326186	42	490	12	0.0244898	0.285714	GO:0032271	GO:BP	regulation of protein polymerization	6539
Up	TRUE	0.0387669	63	490	15	0.0306122	0.238095	GO:0051258	GO:BP	protein polymerization	6539
Up	TRUE	0.0411069	25	490	9	0.0183673	0.36	GO:0044396	GO:BP	actin cortical patch organization	6539
Up	TRUE	0.0411069	25	490	9	0.0183673	0.36	GO:0051261	GO:BP	protein depolymerization	6539
Up	TRUE	0.0414975	15	490	7	0.0142857	0.466667	GO:1901879	GO:BP	regulation of protein depolymerization	6539
Up	TRUE	0.0418495	310	490	43	0.0877551	0.13871	GO:0007005	GO:BP	mitochondrion organization	6539
Up	TRUE	0.0461895	31	490	10	0.0204082	0.322581	GO:0044108	GO:BP	cellular alcohol biosynthetic process	6539
Up	TRUE	0.0461895	31	490	10	0.0204082	0.322581	GO:0016129	GO:BP	phytosteroid biosynthetic process	6539
Up	TRUE	0.0461895	31	490	10	0.0204082	0.322581	GO:0097384	GO:BP	cellular lipid biosynthetic process	6539
Up	TRUE	0.0461895	31	490	10	0.0204082	0.322581	GO:0006696	GO:BP	ergosterol biosynthetic process	6539
Up	TRUE	0.0494153	11	490	6	0.0122449	0.545455	GO:0046185	GO:BP	aldehyde catabolic process	6539
Up	TRUE	4.7593e-43	4439	493	459	0.931034	0.103402	GO:0005737	GO:CC	cytoplasm	6566
Up	TRUE	7.60348e-31	5217	493	479	0.971602	0.0918152	GO:0005622	GO:CC	intracellular anatomical structure	6566
Up	TRUE	1.27705e-13	5768	493	481	0.975659	0.0833911	GO:0110165	GO:CC	cellular anatomical entity	6566
Up	TRUE	6.8379e-13	26	493	18	0.0365112	0.692308	GO:0034515	GO:CC	proteasome storage granule	6566
Up	TRUE	1.85153e-11	1090	493	145	0.294118	0.133028	GO:0005829	GO:CC	cytosol	6566
Up	TRUE	9.55273e-10	48	493	21	0.0425963	0.4375	GO:0000502	GO:CC	proteasome complex	6566
Up	TRUE	1.87884e-09	15	493	12	0.0243408	0.8	GO:0005839	GO:CC	proteasome core complex	6566
Up	TRUE	7.17638e-09	91	493	28	0.0567951	0.307692	GO:0005758	GO:CC	mitochondrial intermembrane space	6566
Up	TRUE	2.18801e-08	55	493	21	0.0425963	0.381818	GO:1905369	GO:CC	endopeptidase complex	6566
Up	TRUE	2.94541e-08	96	493	28	0.0567951	0.291667	GO:0031970	GO:CC	organelle envelope lumen	6566
Up	TRUE	1.6211e-07	1211	493	144	0.292089	0.11891	GO:0005739	GO:CC	mitochondrion	6566
Up	TRUE	1.26187e-06	85	493	24	0.0486815	0.282353	GO:1905368	GO:CC	peptidase complex	6566
Up	TRUE	2.32571e-06	7	493	7	0.0141988	1	GO:0019773	GO:CC	proteasome core complex, alpha-subunit complex	6566
Up	TRUE	7.23925e-06	4668	493	401	0.813387	0.085904	GO:0043229	GO:CC	intracellular organelle	6566
Up	TRUE	7.85724e-06	4670	493	401	0.813387	0.0858672	GO:0043226	GO:CC	organelle	6566
Up	TRUE	4.32241e-05	4385	493	379	0.768763	0.086431	GO:0043231	GO:CC	intracellular membrane-bounded organelle	6566
Up	TRUE	4.4882e-05	4386	493	379	0.768763	0.0864113	GO:0043227	GO:CC	membrane-bounded organelle	6566
Up	TRUE	0.000205341	7	493	6	0.0121704	0.857143	GO:0005885	GO:CC	Arp2/3 protein complex	6566
Up	TRUE	0.000695813	79	493	19	0.0385396	0.240506	GO:0030863	GO:CC	cortical cytoskeleton	6566
Up	TRUE	0.00129178	75	493	18	0.0365112	0.24	GO:0030864	GO:CC	cortical actin cytoskeleton	6566
Up	TRUE	0.00154106	62	493	16	0.0324544	0.258065	GO:0030479	GO:CC	actin cortical patch	6566
Up	TRUE	0.00192516	63	493	16	0.0324544	0.253968	GO:0061645	GO:CC	endocytic patch	6566
Up	TRUE	0.00218948	85	493	19	0.0385396	0.223529	GO:0015629	GO:CC	actin cytoskeleton	6566
Up	TRUE	0.00565208	4	493	4	0.00811359	1	GO:0005946	GO:CC	alpha,alpha-trehalose-phosphate synthase complex (UDP-forming)	6566
Up	TRUE	0.00778346	7	493	5	0.010142	0.714286	GO:0019774	GO:CC	proteasome core complex, beta-subunit complex	6566
Up	TRUE	0.036583	95	493	18	0.0365112	0.189474	GO:0005777	GO:CC	peroxisome	6566
Up	TRUE	0.036583	95	493	18	0.0365112	0.189474	GO:0042579	GO:CC	microbody	6566
Up	TRUE	1.22608e-32	2332	495	306	0.618182	0.131218	GO:0003824	GO:MF	catalytic activity	6549
Up	TRUE	4.38664e-12	3789	495	365	0.737374	0.0963315	GO:0005488	GO:MF	binding	6549
Up	TRUE	3.21941e-11	352	495	68	0.137374	0.193182	GO:0016491	GO:MF	oxidoreductase activity	6549
Up	TRUE	6.15714e-10	14	495	12	0.0242424	0.857143	GO:0004298	GO:MF	threonine-type endopeptidase activity	6549
Up	TRUE	3.38795e-08	17	495	12	0.0242424	0.705882	GO:0070003	GO:MF	threonine-type peptidase activity	6549
Up	TRUE	3.38814e-07	948	495	120	0.242424	0.126582	GO:0016787	GO:MF	hydrolase activity	6549
Up	TRUE	1.42725e-06	90	495	25	0.0505051	0.277778	GO:0016614	GO:MF	oxidoreductase activity, acting on CH-OH group of donors	6549
Up	TRUE	2.02973e-06	85	495	24	0.0484848	0.282353	GO:0016616	GO:MF	oxidoreductase activity, acting on the CH-OH group of donors, NAD or NADP as acceptor	6549
Up	TRUE	2.44167e-06	35	495	15	0.030303	0.428571	GO:0051015	GO:MF	actin filament binding	6549
Up	TRUE	5.68232e-06	138	495	31	0.0626263	0.224638	GO:0008233	GO:MF	peptidase activity	6549
Up	TRUE	0.000101621	56	495	17	0.0343434	0.303571	GO:0003779	GO:MF	actin binding	6549
Up	TRUE	0.000337078	10	495	7	0.0141414	0.7	GO:0004033	GO:MF	aldo-keto reductase (NADP) activity	6549
Up	TRUE	0.00150956	219	495	36	0.0727273	0.164384	GO:0044877	GO:MF	protein-containing complex binding	6549
Up	TRUE	0.00216448	55	495	15	0.030303	0.272727	GO:0019842	GO:MF	vitamin binding	6549
Up	TRUE	0.00316964	9	495	6	0.0121212	0.666667	GO:0008106	GO:MF	alcohol dehydrogenase (NADP+) activity	6549
Up	TRUE	0.00345691	6	495	5	0.010101	0.833333	GO:0004032	GO:MF	alditol:NADP+ 1-oxidoreductase activity	6549
Up	TRUE	0.00594559	23	495	9	0.0181818	0.391304	GO:0016769	GO:MF	transferase activity, transferring nitrogenous groups	6549
Up	TRUE	0.00594559	23	495	9	0.0181818	0.391304	GO:0008483	GO:MF	transaminase activity	6549
Up	TRUE	0.0080145	41	495	12	0.0242424	0.292683	GO:0030170	GO:MF	pyridoxal phosphate binding	6549
Up	TRUE	0.0080145	41	495	12	0.0242424	0.292683	GO:0070279	GO:MF	vitamin B6 binding	6549
Up	TRUE	0.00819117	4	495	4	0.00808081	1	GO:0004805	GO:MF	trehalose-phosphatase activity	6549
Up	TRUE	0.0110141	36	495	11	0.0222222	0.305556	GO:0016209	GO:MF	antioxidant activity	6549
Up	TRUE	0.0115052	926	495	101	0.20404	0.109071	GO:0036094	GO:MF	small molecule binding	6549
Up	TRUE	0.0119326	2610	495	239	0.482828	0.0915709	GO:0005515	GO:MF	protein binding	6549
Up	TRUE	0.0171302	87	495	18	0.0363636	0.206897	GO:0051082	GO:MF	unfolded protein binding	6549
Up	TRUE	0.0225235	81	495	17	0.0343434	0.209877	GO:0004175	GO:MF	endopeptidase activity	6549
Up	TRUE	0.0435646	118	495	21	0.0424242	0.177966	GO:0008092	GO:MF	cytoskeletal protein binding	6549
Up	TRUE	0.0467658	1552	495	151	0.305051	0.0972938	GO:0043167	GO:MF	ion binding	6549
Up	TRUE	6.77816e-10	797	248	143	0.576613	0.179423	KEGG:01100	KEGG	Metabolic pathways	2094
Up	TRUE	3.00294e-09	351	248	80	0.322581	0.22792	KEGG:01110	KEGG	Biosynthesis of secondary metabolites	2094
Up	TRUE	5.88958e-09	36	248	20	0.0806452	0.555556	KEGG:03050	KEGG	Proteasome	2094
Up	TRUE	5.81296e-06	112	248	33	0.133065	0.294643	KEGG:01200	KEGG	Carbon metabolism	2094
Up	TRUE	0.00154157	29	248	12	0.0483871	0.413793	KEGG:00630	KEGG	Glyoxylate and dicarboxylate metabolism	2094
Up	TRUE	0.00230208	30	248	12	0.0483871	0.4	KEGG:00260	KEGG	Glycine, serine and threonine metabolism	2094
Up	TRUE	0.0300945	131	248	28	0.112903	0.21374	KEGG:01240	KEGG	Biosynthesis of cofactors	2094
Up	TRUE	1.1024e-06	36	120	19	0.158333	0.527778	WP:WP158	WP	Proteasome degradation	810
Up	TRUE	0.0384803	21	120	9	0.075	0.428571	WP:WP296	WP	TCA cycle - detailed	810

### Sheet: Down
query	significant	p_value	term_size	query_size	intersection_size	precision	recall	term_id	source	term_name	effective_domain_size
Down	TRUE	5.14068e-42	201	419	80	0.190931	0.39801	GO:0002181	GO:BP	cytoplasmic translation	6539
Down	TRUE	1.26584e-35	419	419	106	0.252983	0.252983	GO:0042254	GO:BP	ribosome biogenesis	6539
Down	TRUE	6.15753e-32	713	419	135	0.322196	0.189341	GO:0034645	GO:BP	cellular macromolecule biosynthetic process	6539
Down	TRUE	2.41582e-31	522	419	113	0.26969	0.216475	GO:0022613	GO:BP	ribonucleoprotein complex biogenesis	6539
Down	TRUE	1.75429e-30	5063	419	408	0.973747	0.0805846	GO:0009987	GO:BP	cellular process	6539
Down	TRUE	1.37475e-29	1081	419	167	0.398568	0.154487	GO:1901566	GO:BP	organonitrogen compound biosynthetic process	6539
Down	TRUE	1.67713e-29	536	419	112	0.267303	0.208955	GO:0006412	GO:BP	translation	6539
Down	TRUE	4.14698e-29	541	419	112	0.267303	0.207024	GO:0043043	GO:BP	peptide biosynthetic process	6539
Down	TRUE	8.79172e-29	590	419	117	0.279236	0.198305	GO:0043604	GO:BP	amide biosynthetic process	6539
Down	TRUE	3.07374e-28	126	419	53	0.126492	0.420635	GO:0042273	GO:BP	ribosomal large subunit biogenesis	6539
Down	TRUE	3.23469e-26	580	419	112	0.267303	0.193103	GO:0006518	GO:BP	peptide metabolic process	6539
Down	TRUE	1.80537e-24	663	419	118	0.281623	0.177979	GO:0043603	GO:BP	cellular amide metabolic process	6539
Down	TRUE	6.27259e-21	297	419	71	0.169451	0.239057	GO:0006364	GO:BP	rRNA processing	6539
Down	TRUE	4.77577e-20	1841	419	210	0.501193	0.114068	GO:0010467	GO:BP	gene expression	6539
Down	TRUE	4.00968e-19	1340	419	169	0.403341	0.126119	GO:0044085	GO:BP	cellular component biogenesis	6539
Down	TRUE	2.0581e-18	420	419	82	0.195704	0.195238	GO:0034470	GO:BP	ncRNA processing	6539
Down	TRUE	3.95976e-17	359	419	73	0.174224	0.203343	GO:0016072	GO:BP	rRNA metabolic process	6539
Down	TRUE	8.75195e-16	1642	419	185	0.441527	0.112667	GO:0044260	GO:BP	cellular macromolecule metabolic process	6539
Down	TRUE	1.4206e-15	541	419	90	0.214797	0.166359	GO:0034660	GO:BP	ncRNA metabolic process	6539
Down	TRUE	1.80061e-14	1541	419	174	0.415274	0.112914	GO:0009059	GO:BP	macromolecule biosynthetic process	6539
Down	TRUE	4.55746e-14	2070	419	212	0.505967	0.102415	GO:0044249	GO:BP	cellular biosynthetic process	6539
Down	TRUE	5.96246e-14	2131	419	216	0.515513	0.101361	GO:0009058	GO:BP	biosynthetic process	6539
Down	TRUE	2.46063e-13	157	419	42	0.100239	0.267516	GO:0042274	GO:BP	ribosomal small subunit biogenesis	6539
Down	TRUE	9.92601e-13	48	419	23	0.0548926	0.479167	GO:0000463	GO:BP	maturation of LSU-rRNA from tricistronic rRNA transcript (SSU-rRNA, 5.8S rRNA, LSU-rRNA)	6539
Down	TRUE	2.96484e-12	1591	419	172	0.410501	0.108108	GO:0044271	GO:BP	cellular nitrogen compound biosynthetic process	6539
Down	TRUE	3.42849e-12	2115	419	210	0.501193	0.0992908	GO:1901576	GO:BP	organic substance biosynthetic process	6539
Down	TRUE	4.88424e-12	3852	419	320	0.763723	0.0830737	GO:0008152	GO:BP	metabolic process	6539
Down	TRUE	7.83417e-12	90	419	30	0.071599	0.333333	GO:0042255	GO:BP	ribosome assembly	6539
Down	TRUE	9.7027e-12	3276	419	285	0.680191	0.0869963	GO:0006807	GO:BP	nitrogen compound metabolic process	6539
Down	TRUE	1.4578e-11	58	419	24	0.0572792	0.413793	GO:0000470	GO:BP	maturation of LSU-rRNA	6539
Down	TRUE	1.50682e-11	2856	419	258	0.615752	0.0903361	GO:0043170	GO:BP	macromolecule metabolic process	6539
Down	TRUE	2.71633e-11	2399	419	227	0.541766	0.0946228	GO:0034641	GO:BP	cellular nitrogen compound metabolic process	6539
Down	TRUE	4.62712e-11	3657	419	306	0.73031	0.0836751	GO:0071704	GO:BP	organic substance metabolic process	6539
Down	TRUE	7.46453e-11	597	419	86	0.205251	0.144054	GO:0006396	GO:BP	RNA processing	6539
Down	TRUE	9.72416e-11	3605	419	302	0.720764	0.0837725	GO:0044237	GO:BP	cellular metabolic process	6539
Down	TRUE	1.80788e-10	2159	419	208	0.49642	0.0963409	GO:1901564	GO:BP	organonitrogen compound metabolic process	6539
Down	TRUE	4.19102e-10	2542	419	233	0.556086	0.0916601	GO:0071840	GO:BP	cellular component organization or biogenesis	6539
Down	TRUE	7.35189e-10	1602	419	166	0.396181	0.10362	GO:0019538	GO:BP	protein metabolic process	6539
Down	TRUE	3.21918e-09	211	419	43	0.102625	0.203791	GO:0071826	GO:BP	ribonucleoprotein complex subunit organization	6539
Down	TRUE	4.08226e-09	204	419	42	0.100239	0.205882	GO:0022618	GO:BP	ribonucleoprotein complex assembly	6539
Down	TRUE	5.27072e-09	45	419	19	0.0453461	0.422222	GO:0000027	GO:BP	ribosomal large subunit assembly	6539
Down	TRUE	1.01236e-08	137	419	33	0.0787589	0.240876	GO:0030490	GO:BP	maturation of SSU-rRNA	6539
Down	TRUE	2.86138e-08	182	419	38	0.0906921	0.208791	GO:0140694	GO:BP	non-membrane-bounded organelle assembly	6539
Down	TRUE	2.94131e-08	3483	419	287	0.684964	0.0824002	GO:0044238	GO:BP	primary metabolic process	6539
Down	TRUE	3.53302e-07	233	419	42	0.100239	0.180258	GO:0070925	GO:BP	organelle assembly	6539
Down	TRUE	8.40329e-07	105	419	26	0.0620525	0.247619	GO:0000462	GO:BP	maturation of SSU-rRNA from tricistronic rRNA transcript (SSU-rRNA, 5.8S rRNA, LSU-rRNA)	6539
Down	TRUE	1.05874e-06	145	419	31	0.0739857	0.213793	GO:0051168	GO:BP	nuclear export	6539
Down	TRUE	1.12153e-06	485	419	66	0.157518	0.136082	GO:0055085	GO:BP	transmembrane transport	6539
Down	TRUE	1.42553e-06	100	419	25	0.0596659	0.25	GO:0000460	GO:BP	maturation of 5.8S rRNA	6539
Down	TRUE	3.40223e-06	195	419	36	0.0859189	0.184615	GO:0051169	GO:BP	nuclear transport	6539
Down	TRUE	3.40223e-06	195	419	36	0.0859189	0.184615	GO:0006913	GO:BP	nucleocytoplasmic transport	6539
Down	TRUE	4.05221e-06	90	419	23	0.0548926	0.255556	GO:0000466	GO:BP	maturation of 5.8S rRNA from tricistronic rRNA transcript (SSU-rRNA, 5.8S rRNA, LSU-rRNA)	6539
Down	TRUE	6.5604e-06	1479	419	144	0.343675	0.0973631	GO:0051234	GO:BP	establishment of localization	6539
Down	TRUE	1.01546e-05	53	419	17	0.0405728	0.320755	GO:0000054	GO:BP	ribosomal subunit export from nucleus	6539
Down	TRUE	1.34517e-05	772	419	88	0.210024	0.11399	GO:0043933	GO:BP	protein-containing complex organization	6539
Down	TRUE	1.39596e-05	54	419	17	0.0405728	0.314815	GO:0033750	GO:BP	ribosome localization	6539
Down	TRUE	2.03701e-05	1422	419	138	0.329356	0.0970464	GO:0006810	GO:BP	transport	6539
Down	TRUE	2.60714e-05	1674	419	156	0.372315	0.09319	GO:0051179	GO:BP	localization	6539
Down	TRUE	5.0672e-05	254	419	40	0.0954654	0.15748	GO:0006812	GO:BP	cation transport	6539
Down	TRUE	5.70901e-05	46	419	15	0.0357995	0.326087	GO:0003333	GO:BP	amino acid transmembrane transport	6539
Down	TRUE	0.000154315	358	419	49	0.116945	0.136872	GO:0006811	GO:BP	ion transport	6539
Down	TRUE	0.000232998	209	419	34	0.0811456	0.162679	GO:0098655	GO:BP	cation transmembrane transport	6539
Down	TRUE	0.00036352	66	419	17	0.0405728	0.257576	GO:1905039	GO:BP	carboxylic acid transmembrane transport	6539
Down	TRUE	0.000458873	67	419	17	0.0405728	0.253731	GO:1903825	GO:BP	organic acid transmembrane transport	6539
Down	TRUE	0.000679912	269	419	39	0.0930788	0.144981	GO:0034220	GO:BP	ion transmembrane transport	6539
Down	TRUE	0.000776921	55	419	15	0.0357995	0.272727	GO:0006865	GO:BP	amino acid transport	6539
Down	TRUE	0.00106423	20	419	9	0.0214797	0.45	GO:0006056	GO:BP	mannoprotein metabolic process	6539
Down	TRUE	0.00106423	20	419	9	0.0214797	0.45	GO:0000032	GO:BP	cell wall mannoprotein biosynthetic process	6539
Down	TRUE	0.00106423	20	419	9	0.0214797	0.45	GO:0031506	GO:BP	cell wall glycoprotein biosynthetic process	6539
Down	TRUE	0.00106423	20	419	9	0.0214797	0.45	GO:0006057	GO:BP	mannoprotein biosynthetic process	6539
Down	TRUE	0.00175186	89	419	19	0.0453461	0.213483	GO:0015849	GO:BP	organic acid transport	6539
Down	TRUE	0.0017704	32	419	11	0.026253	0.34375	GO:0000055	GO:BP	ribosomal large subunit export from nucleus	6539
Down	TRUE	0.00445264	48	419	13	0.0310263	0.270833	GO:0097502	GO:BP	mannosylation	6539
Down	TRUE	0.0046983	18	419	8	0.0190931	0.444444	GO:0006407	GO:BP	rRNA export from nucleus	6539
Down	TRUE	0.0046983	18	419	8	0.0190931	0.444444	GO:0051029	GO:BP	rRNA transport	6539
Down	TRUE	0.00494018	665	419	71	0.169451	0.106767	GO:0065003	GO:BP	protein-containing complex assembly	6539
Down	TRUE	0.00703594	30	419	10	0.0238663	0.333333	GO:0006450	GO:BP	regulation of translational fidelity	6539
Down	TRUE	0.0108984	185	419	28	0.0668258	0.151351	GO:0098660	GO:BP	inorganic ion transmembrane transport	6539
Down	TRUE	0.0152684	39	419	11	0.026253	0.282051	GO:0044038	GO:BP	cell wall macromolecule biosynthetic process	6539
Down	TRUE	0.0152684	39	419	11	0.026253	0.282051	GO:0044036	GO:BP	cell wall macromolecule metabolic process	6539
Down	TRUE	0.0152684	39	419	11	0.026253	0.282051	GO:0070589	GO:BP	cellular component macromolecule biosynthetic process	6539
Down	TRUE	0.0174422	86	419	17	0.0405728	0.197674	GO:0006486	GO:BP	protein glycosylation	6539
Down	TRUE	0.0174422	86	419	17	0.0405728	0.197674	GO:0043413	GO:BP	macromolecule glycosylation	6539
Down	TRUE	0.0230929	71	419	15	0.0357995	0.211268	GO:0006413	GO:BP	translational initiation	6539
Down	TRUE	0.0249237	163	419	25	0.0596659	0.153374	GO:0098662	GO:BP	inorganic cation transmembrane transport	6539
Down	TRUE	0.0277792	89	419	17	0.0405728	0.191011	GO:0009101	GO:BP	glycoprotein biosynthetic process	6539
Down	TRUE	0.0326336	1427	419	125	0.298329	0.0875964	GO:0016070	GO:BP	RNA metabolic process	6539
Down	TRUE	0.0333858	17	419	7	0.0167064	0.411765	GO:1905897	GO:BP	regulation of response to endoplasmic reticulum stress	6539
Down	TRUE	0.0356975	82	419	16	0.0381862	0.195122	GO:0000469	GO:BP	cleavage involved in rRNA processing	6539
Down	TRUE	0.0373893	91	419	17	0.0405728	0.186813	GO:0070085	GO:BP	glycosylation	6539
Down	TRUE	0.0403874	58	419	13	0.0310263	0.224138	GO:0000479	GO:BP	endonucleolytic cleavage of tricistronic rRNA transcript (SSU-rRNA, 5.8S rRNA, LSU-rRNA)	6539
Down	TRUE	0.0403874	58	419	13	0.0310263	0.224138	GO:0000478	GO:BP	endonucleolytic cleavage involved in rRNA processing	6539
Down	TRUE	0.041921	158	419	24	0.0572792	0.151899	GO:0051656	GO:BP	establishment of organelle localization	6539
Down	TRUE	0.0420135	36	419	10	0.0238663	0.277778	GO:0000028	GO:BP	ribosomal small subunit assembly	6539
Down	TRUE	8.0768e-52	570	419	144	0.343675	0.252632	GO:1990904	GO:CC	ribonucleoprotein complex	6566
Down	TRUE	2.5714e-47	160	419	76	0.181384	0.475	GO:0022626	GO:CC	cytosolic ribosome	6566
Down	TRUE	1.50532e-43	272	419	93	0.221957	0.341912	GO:0005840	GO:CC	ribosome	6566
Down	TRUE	4.72629e-43	233	419	86	0.205251	0.369099	GO:0044391	GO:CC	ribosomal subunit	6566
Down	TRUE	8.33198e-30	1466	419	199	0.47494	0.135744	GO:0043232	GO:CC	intracellular non-membrane-bounded organelle	6566
Down	TRUE	8.33198e-30	1466	419	199	0.47494	0.135744	GO:0043228	GO:CC	non-membrane-bounded organelle	6566
Down	TRUE	7.6062e-28	83	419	43	0.102625	0.518072	GO:0022625	GO:CC	cytosolic large ribosomal subunit	6566
Down	TRUE	9.69297e-26	5217	419	407	0.97136	0.0780142	GO:0005622	GO:CC	intracellular anatomical structure	6566
Down	TRUE	1.0123e-25	2325	419	255	0.608592	0.109677	GO:0032991	GO:CC	protein-containing complex	6566
Down	TRUE	1.47129e-25	179	419	59	0.140811	0.329609	GO:0030684	GO:CC	preribosome	6566
Down	TRUE	6.68132e-23	4668	419	382	0.911695	0.0818338	GO:0043229	GO:CC	intracellular organelle	6566
Down	TRUE	7.62215e-23	4670	419	382	0.911695	0.0817987	GO:0043226	GO:CC	organelle	6566
Down	TRUE	1.73887e-21	133	419	47	0.112172	0.353383	GO:0015934	GO:CC	large ribosomal subunit	6566
Down	TRUE	4.66889e-21	5768	419	418	0.997613	0.0724688	GO:0110165	GO:CC	cellular anatomical entity	6566
Down	TRUE	3.30413e-19	66	419	32	0.0763723	0.484848	GO:0022627	GO:CC	cytosolic small ribosomal subunit	6566
Down	TRUE	5.073e-19	102	419	39	0.0930788	0.382353	GO:0015935	GO:CC	small ribosomal subunit	6566
Down	TRUE	9.6519e-17	62	419	29	0.0692124	0.467742	GO:0030687	GO:CC	preribosome, large subunit precursor	6566
Down	TRUE	1.3149e-14	325	419	64	0.152745	0.196923	GO:0005730	GO:CC	nucleolus	6566
Down	TRUE	1.09549e-11	4439	419	349	0.832936	0.0786213	GO:0005737	GO:CC	cytoplasm	6566
Down	TRUE	8.56346e-09	92	419	26	0.0620525	0.282609	GO:0030686	GO:CC	90S preribosome	6566
Down	TRUE	1.08397e-08	1090	419	121	0.288783	0.111009	GO:0005829	GO:CC	cytosol	6566
Down	TRUE	2.17691e-06	719	419	84	0.200477	0.116829	GO:0031981	GO:CC	nuclear lumen	6566
Down	TRUE	3.88185e-05	1096	419	110	0.26253	0.100365	GO:0043233	GO:CC	organelle lumen	6566
Down	TRUE	3.88185e-05	1096	419	110	0.26253	0.100365	GO:0031974	GO:CC	membrane-enclosed lumen	6566
Down	TRUE	3.88185e-05	1096	419	110	0.26253	0.100365	GO:0070013	GO:CC	intracellular organelle lumen	6566
Down	TRUE	8.34702e-05	7	419	6	0.0143198	0.857143	GO:0000136	GO:CC	mannan polymerase complex	6566
Down	TRUE	0.000459108	21	419	9	0.0214797	0.428571	GO:0031501	GO:CC	mannosyltransferase complex	6566
Down	TRUE	0.00117391	368	419	46	0.109785	0.125	GO:0019866	GO:CC	organelle inner membrane	6566
Down	TRUE	0.00255478	31	419	10	0.0238663	0.322581	GO:0031985	GO:CC	Golgi cisterna	6566
Down	TRUE	0.00835688	12	419	6	0.0143198	0.5	GO:0030867	GO:CC	rough endoplasmic reticulum membrane	6566
Down	TRUE	0.00835688	12	419	6	0.0143198	0.5	GO:0005791	GO:CC	rough endoplasmic reticulum	6566
Down	TRUE	0.00951507	8	419	5	0.0119332	0.625	GO:0005852	GO:CC	eukaryotic translation initiation factor 3 complex	6566
Down	TRUE	0.0167895	86	419	16	0.0381862	0.186047	GO:0032040	GO:CC	small-subunit processome	6566
Down	TRUE	0.0179351	1398	419	121	0.288783	0.0865522	GO:0031090	GO:CC	organelle membrane	6566
Down	TRUE	0.0191489	620	419	63	0.150358	0.101613	GO:0005886	GO:CC	plasma membrane	6566
Down	TRUE	0.0202881	9	419	5	0.0119332	0.555556	GO:0071256	GO:CC	translocon complex	6566
Down	TRUE	0.0230684	39	419	10	0.0238663	0.25641	GO:0005795	GO:CC	Golgi stack	6566
Down	TRUE	0.024317	355	419	41	0.097852	0.115493	GO:0098796	GO:CC	membrane protein complex	6566
Down	TRUE	0.0296107	20	419	7	0.0167064	0.35	GO:1902495	GO:CC	transmembrane transporter complex	6566
Down	TRUE	0.0347747	349	419	40	0.0954654	0.114613	GO:0005743	GO:CC	mitochondrial inner membrane	6566
Down	TRUE	0.0384553	10	419	5	0.0119332	0.5	GO:0016282	GO:CC	eukaryotic 43S preinitiation complex	6566
Down	TRUE	0.039015	713	419	69	0.164678	0.0967742	GO:0031975	GO:CC	envelope	6566
Down	TRUE	0.039015	713	419	69	0.164678	0.0967742	GO:0031967	GO:CC	organelle envelope	6566
Down	TRUE	0.0427097	6	419	4	0.00954654	0.666667	GO:0031205	GO:CC	endoplasmic reticulum Sec complex	6566
Down	TRUE	0.0498302	3	419	3	0.0071599	1	GO:0070545	GO:CC	PeBoW complex	6566
Down	TRUE	1.24686e-42	223	419	84	0.200477	0.376682	GO:0003735	GO:MF	structural constituent of ribosome	6549
Down	TRUE	9.04429e-32	385	419	96	0.229117	0.249351	GO:0005198	GO:MF	structural molecule activity	6549
Down	TRUE	8.80476e-25	600	419	111	0.264916	0.185	GO:0003723	GO:MF	RNA binding	6549
Down	TRUE	5.77641e-15	80	419	31	0.0739857	0.3875	GO:0019843	GO:MF	rRNA binding	6549
Down	TRUE	3.2937e-13	1219	419	144	0.343675	0.11813	GO:0003676	GO:MF	nucleic acid binding	6549
Down	TRUE	5.76102e-09	1940	419	186	0.443914	0.0958763	GO:0097159	GO:MF	organic cyclic compound binding	6549
Down	TRUE	9.18831e-09	406	419	62	0.147971	0.152709	GO:0022857	GO:MF	transmembrane transporter activity	6549
Down	TRUE	1.36445e-08	451	419	66	0.157518	0.146341	GO:0005215	GO:MF	transporter activity	6549
Down	TRUE	2.08583e-08	1924	419	183	0.436754	0.0951143	GO:1901363	GO:MF	heterocyclic compound binding	6549
Down	TRUE	3.80312e-07	215	419	39	0.0930788	0.181395	GO:0008324	GO:MF	cation transmembrane transporter activity	6549
Down	TRUE	2.03257e-06	209	419	37	0.0883055	0.177033	GO:0003729	GO:MF	mRNA binding	6549
Down	TRUE	3.62625e-06	3789	419	296	0.706444	0.0781209	GO:0005488	GO:MF	binding	6549
Down	TRUE	5.85864e-06	275	419	43	0.102625	0.156364	GO:0015075	GO:MF	ion transmembrane transporter activity	6549
Down	TRUE	1.30662e-05	15	419	9	0.0214797	0.6	GO:0070180	GO:MF	large ribosomal subunit rRNA binding	6549
Down	TRUE	3.31689e-05	48	419	15	0.0357995	0.3125	GO:0015171	GO:MF	amino acid transmembrane transporter activity	6549
Down	TRUE	0.000466246	44	419	13	0.0310263	0.295455	GO:0000030	GO:MF	mannosyltransferase activity	6549
Down	TRUE	0.000790822	172	419	28	0.0668258	0.162791	GO:0022890	GO:MF	inorganic cation transmembrane transporter activity	6549
Down	TRUE	0.00116666	205	419	31	0.0739857	0.15122	GO:0015318	GO:MF	inorganic molecular entity transmembrane transporter activity	6549
Down	TRUE	0.00248936	10	419	6	0.0143198	0.6	GO:0000009	GO:MF	alpha-1,6-mannosyltransferase activity	6549
Down	TRUE	0.00269667	37	419	11	0.026253	0.297297	GO:0003743	GO:MF	translation initiation factor activity	6549
Down	TRUE	0.00283769	74	419	16	0.0381862	0.216216	GO:0043021	GO:MF	ribonucleoprotein complex binding	6549
Down	TRUE	0.0048411	61	419	14	0.0334129	0.229508	GO:0008135	GO:MF	translation factor activity, RNA binding	6549
Down	TRUE	0.00676202	79	419	16	0.0381862	0.202532	GO:0046943	GO:MF	carboxylic acid transmembrane transporter activity	6549
Down	TRUE	0.00796561	80	419	16	0.0381862	0.2	GO:0005342	GO:MF	organic acid transmembrane transporter activity	6549
Down	TRUE	0.00851478	28	419	9	0.0214797	0.321429	GO:0015179	GO:MF	L-amino acid transmembrane transporter activity	6549
Down	TRUE	0.0100269	108	419	19	0.0453461	0.175926	GO:0015078	GO:MF	proton transmembrane transporter activity	6549
Down	TRUE	0.0103574	65	419	14	0.0334129	0.215385	GO:0090079	GO:MF	translation regulator activity, nucleic acid binding	6549
Down	TRUE	0.0104954	127	419	21	0.0501193	0.165354	GO:0022853	GO:MF	active ion transmembrane transporter activity	6549
Down	TRUE	0.0109532	82	419	16	0.0381862	0.195122	GO:0016758	GO:MF	hexosyltransferase activity	6549
Down	TRUE	0.0260374	79	419	15	0.0357995	0.189873	GO:0045182	GO:MF	translation regulator activity	6549
Down	TRUE	0.0289531	107	419	18	0.0429594	0.168224	GO:0016757	GO:MF	glycosyltransferase activity	6549
Down	TRUE	0.0411955	191	419	26	0.0620525	0.136126	GO:0022804	GO:MF	active transmembrane transporter activity	6549
Down	TRUE	7.08857e-06	53	106	19	0.179245	0.358491	HP:0001894	HP	Thrombocytosis	1283
Down	TRUE	3.01509e-05	69	106	21	0.198113	0.304348	HP:0000782	HP	Abnormal scapula morphology	1283
Down	TRUE	4.75931e-05	42	106	16	0.150943	0.380952	HP:0005518	HP	Increased mean corpuscular volume	1283
Down	TRUE	4.88822e-05	37	106	15	0.141509	0.405405	HP:0020118	HP	Radial artery aplasia	1283
Down	TRUE	4.88822e-05	37	106	15	0.141509	0.405405	HP:0030270	HP	Elevated red cell adenosine deaminase level	1283
Down	TRUE	4.88822e-05	37	106	15	0.141509	0.405405	HP:0031640	HP	Abnormal radial artery morphology	1283
Down	TRUE	4.88822e-05	37	106	15	0.141509	0.405405	HP:0005532	HP	Macrocytic dyserythropoietic anemia	1283
Down	TRUE	7.06674e-05	43	106	16	0.150943	0.372093	HP:0009942	HP	Duplication of thumb phalanx	1283
Down	TRUE	7.52769e-05	38	106	15	0.141509	0.394737	HP:0012410	HP	Pure red cell aplasia	1283
Down	TRUE	0.000103531	44	106	16	0.150943	0.363636	HP:0011902	HP	Abnormal hemoglobin	1283
Down	TRUE	0.000103531	44	106	16	0.150943	0.363636	HP:0001895	HP	Normochromic anemia	1283
Down	TRUE	0.000114014	39	106	15	0.141509	0.384615	HP:0009944	HP	Partial duplication of thumb phalanx	1283
Down	TRUE	0.000114014	39	106	15	0.141509	0.384615	HP:0011904	HP	Persistence of hemoglobin F	1283
Down	TRUE	0.000114014	39	106	15	0.141509	0.384615	HP:0000912	HP	Sprengel anomaly	1283
Down	TRUE	0.000114014	39	106	15	0.141509	0.384615	HP:0012133	HP	Erythroid hypoplasia	1283
Down	TRUE	0.000114014	39	106	15	0.141509	0.384615	HP:0001896	HP	Reticulocytopenia	1283
Down	TRUE	0.000114014	39	106	15	0.141509	0.384615	HP:0009999	HP	Partial duplication of the phalanx of hand	1283
Down	TRUE	0.000170023	40	106	15	0.141509	0.375	HP:0040275	HP	Adenocarcinoma of the large intestine	1283
Down	TRUE	0.000170023	40	106	15	0.141509	0.375	HP:0002669	HP	Osteosarcoma	1283
Down	TRUE	0.000170023	40	106	15	0.141509	0.375	HP:0040276	HP	Adenocarcinoma of the colon	1283
Down	TRUE	0.000214088	46	106	16	0.150943	0.347826	HP:0025065	HP	Abnormal mean corpuscular volume	1283
Down	TRUE	0.000238576	142	106	30	0.283019	0.211268	HP:0001254	HP	Lethargy	1283
Down	TRUE	0.000249882	41	106	15	0.141509	0.365854	HP:0006758	HP	Malignant genitourinary tract tumor	1283
Down	TRUE	0.000249882	41	106	15	0.141509	0.365854	HP:0001227	HP	Abnormality of the thenar eminence	1283
Down	TRUE	0.000362265	42	106	15	0.141509	0.357143	HP:0009777	HP	Absent thumb	1283
Down	TRUE	0.000362265	42	106	15	0.141509	0.357143	HP:0040273	HP	Adenocarcinoma of the intestines	1283
Down	TRUE	0.000423096	48	106	16	0.150943	0.333333	HP:0012131	HP	Abnormal number of erythroid precursors	1283
Down	TRUE	0.000563079	116	106	26	0.245283	0.224138	HP:0010972	HP	Anemia of inadequate production	1283
Down	TRUE	0.000802747	50	106	16	0.150943	0.32	HP:0001790	HP	Nonimmune hydrops fetalis	1283
Down	TRUE	0.00158373	78	106	20	0.188679	0.25641	HP:0004312	HP	Abnormal reticulocyte morphology	1283
Down	TRUE	0.00193944	47	106	15	0.141509	0.319149	HP:0009380	HP	Aplasia of the fingers	1283
Down	TRUE	0.00193944	47	106	15	0.141509	0.319149	HP:0030272	HP	Abnormal erythrocyte enzyme level	1283
Down	TRUE	0.00242484	60	106	17	0.160377	0.283333	HP:0001972	HP	Macrocytic anemia	1283
Down	TRUE	0.00262869	48	106	15	0.141509	0.3125	HP:0001199	HP	Triphalangeal thumb	1283
Down	TRUE	0.00509802	121	106	25	0.235849	0.206612	HP:0000980	HP	Pallor	1283
Down	TRUE	0.00514402	215	106	36	0.339623	0.167442	HP:0004372	HP	Reduced consciousness/confusion	1283
Down	TRUE	0.00542775	91	106	21	0.198113	0.230769	HP:0001882	HP	Leukopenia	1283
Down	TRUE	0.00608487	99	106	22	0.207547	0.222222	HP:0001446	HP	Abnormality of the musculature of the upper limbs	1283
Down	TRUE	0.00690465	85	106	20	0.188679	0.235294	HP:0002488	HP	Acute leukemia	1283
Down	TRUE	0.0120591	60	106	16	0.150943	0.266667	HP:0000085	HP	Horseshoe kidney	1283
Down	TRUE	0.0123933	25	106	10	0.0943396	0.4	HP:0030057	HP	Autoimmune antibody positivity	1283
Down	TRUE	0.0152326	61	106	16	0.150943	0.262295	HP:0001421	HP	Abnormality of the musculature of the hand	1283
Down	TRUE	0.0167044	171	106	30	0.283019	0.175439	HP:0000501	HP	Glaucoma	1283
Down	TRUE	0.019208	98	106	21	0.198113	0.214286	HP:0000185	HP	Cleft soft palate	1283
Down	TRUE	0.0211155	9	106	6	0.0566038	0.666667	HP:0006517	HP	Intraalveolar phospholipid accumulation	1283
Down	TRUE	0.0211525	91	106	20	0.188679	0.21978	HP:0002863	HP	Myelodysplasia	1283
Down	TRUE	0.0244163	70	106	17	0.160377	0.242857	HP:0004808	HP	Acute myeloid leukemia	1283
Down	TRUE	0.0352608	58	106	15	0.141509	0.258621	HP:0006749	HP	Malignant gastrointestinal tract tumors	1283
Down	TRUE	0.0352608	58	106	15	0.141509	0.258621	HP:0002672	HP	Gastrointestinal carcinoma	1283
Down	TRUE	0.0352608	58	106	15	0.141509	0.258621	HP:0009778	HP	Short thumb	1283
Down	TRUE	0.0406003	135	106	25	0.235849	0.185185	HP:0010974	HP	Abnormal myeloid leukocyte morphology	1283
Down	TRUE	0.0492545	10	106	6	0.0566038	0.6	HP:0011965	HP	Abnormal circulating citrulline concentration	1283
Down	TRUE	5.51254e-35	176	200	76	0.38	0.431818	KEGG:03010	KEGG	Ribosome	2094
Down	TRUE	0.0392784	14	200	6	0.03	0.428571	KEGG:00514	KEGG	Other types of O-glycan biosynthesis	2094
Down	TRUE	4.88005e-12	77	419	27	0.0644391	0.350649	TF:M01789	TF	Factor: IFH1; motif: ARATGTAYGGRTGTA	6599
Down	TRUE	3.26656e-08	559	419	74	0.176611	0.132379	TF:M01787	TF	Factor: RAP1; motif: ACACCCRTACAYYNN	6599
Down	TRUE	1.97334e-07	536	419	70	0.167064	0.130597	TF:M01637	TF	Factor: RAP1; motif: CACCCATACA	6599
Down	TRUE	0.000317931	108	419	21	0.0501193	0.194444	TF:M01787_1	TF	Factor: RAP1; motif: ACACCCRTACAYYNN; match class: 1	6599
Down	TRUE	0.00545236	989	419	92	0.21957	0.0930233	TF:M00213	TF	Factor: RAP1p; motif: WRMACCCATACAYY	6599
Down	TRUE	0.0188395	2291	419	180	0.429594	0.0785683	TF:M00197	TF	Factor: Abf1p; motif: NRTCAYTNNNNACGW	6599
Down	TRUE	0.0277269	530	419	54	0.128878	0.101887	TF:M01828	TF	Factor: RAP1; motif: NNNRRTGTNTGGGT	6599
Down	TRUE	1.90066e-32	89	110	57	0.518182	0.640449	WP:WP210	WP	Cytoplasmic ribosomal proteins	810
