## Supplementary material for "Direct and indirect consequences of *PAB1* deletion in the regulation of translation initiation, translation termination, and mRNA decay": S2 Table

### Sheet: Sheet1
Statistical test results of pairwise comparison between Reference, Up, and Down TE groups
Number of mRNAs enriched, unchanged, or depleted in RIP-seq experiment from Costello et al. (2015)
Pairwise Chi-square test with Benjamini-Hochberg method for multiple testing correction
eIF4G1 RIP-seq
group1	group2	p.Chisq	p.adj.Chisq
Reference	Up	2.56e-20	7.68e-20
Reference	Down	1.01e-05	1.01e-05
Up	Down	4.62e-18	6.93e-18
eIF4G2 RIP-seq
group1	group2	p.Chisq	p.adj.Chisq
Reference	Up	1.47e-26	2.2e-26
Reference	Down	3.997e-14	3.97e-14
Up	Down	5.48e-27	1.64e-26
Pab1 RIP-seq
group1	group2	p.Chisq	p.adj.Chisq
Reference	Up	1.03e-07	1.54e-07
Reference	Down	0.0139	0.0139
Up	Down	4.47e-08	1.34e-07
Number of mRNAs with poly(A) tracts (i.e. at least 10 consecutive A's, allowing at most 2 mismatches within 10 A's)
Pairwise Fisher's exact test with Benjamini-Hochberg method for multiple testing correction
In the 5'-UTR
group1	group2	n	estimate	p	conf.low	con.high	method	alternative	p.adj	p.adj.signif
Reference	Up	2688	0.91	0.694	0.596	1.36	Fisher's Exact test	two.sided	0.694	ns
Reference	Down	2633	1.32	0.253	0.788	2.18	Fisher's Exact test	two.sided	0.41	ns
Up	Down	207	1.45	0.273	0.755	2.78	Fisher's Exact test	two.sided	0.41	ns
In the 3'-UTR
group1	group2	n	estimate	p	conf.low	con.high	method	alternative	p.adj	p.adj.signif
Reference	Up	2688	0.994	1	0.682	1.44	Fisher's Exact test	two.sided	1	ns
Reference	Down	2633	0.654	0.0978	0.383	1.09	Fisher's Exact test	two.sided	0.274	ns
Up	Down	207	0.659	0.183	0.345	1.24	Fisher's Exact test	two.sided	0.274	ns
Number of mRNAs with oligo(U) (i.e. at least 7 consecutive U's, no mismatch allowed)
Pairwise Fisher's exact test with Benjamini-Hochberg method for multiple testing correction
In the 5'-UTR
group1	group2	n	estimate	p	conf.low	con.high	method	alternative	p.adj	p.adj.signif
Reference	Up	2688	0.778	0.719	0.302	1.69	Fisher's Exact test	two.sided	0.719	ns
Reference	Down	2633	2.09	0.039	0.94	41.8	Fisher's Exact test	two.sided	0.0978	ns
Up	Down	207	2.67	0.0652	0.871	8.68	Fisher's Exact test	two.sided	0.0978	ns
In the 3'-UTR
group1	group2	n	estimate	p	conf.low	con.high	method	alternative	p.adj	p.adj.signif
Reference	Up	2688	1.3	0.214	0.83	1.99	Fisher's Exact test	two.sided	0.642	ns
Reference	Down	2633	0.948	1	0.486	1.73	Fisher's Exact test	two.sided	1	ns
Up	Down	207	0.729	0.485	0.331	1.54	Fisher's Exact test	two.sided	0.728	ns
Number of mRNAs with uORF in the 5'-UTR
Pairwise Fisher's exact test with Benjamini-Hochberg method for multiple testing correction
uORF: Total
group1	group2	n	estimate	p	conf.low	con.high	method	alternative	p.adj	p.adj.signif
Reference	Up	2688	0.7	0.173	0.402	1.16	Fisher's Exact test	two.sided	0.173	ns
Reference	Down	2633	3.71	9.48e-08	2.27	6.04	Fisher's Exact test	two.sided	2.84e-07	****
Up	Down	207	5.26	5.26e-07	2.6	10.9	Fisher's Exact test	two.sided	7.89e-07	****
uORF: completely upstream
group1	group2	n	estimate	p	conf.low	con.high	method	alternative	p.adj	p.adj.signif
Reference	Up	2688	0.721	0.262	0.387	1.26	Fisher's Exact test	two.sided	0.262	ns
Reference	Down	2633	4.05	3.19e-08	2.45	6.63	Fisher's Exact test	two.sided	9.57e-08	****
Up	Down	207	5.57	7.71e-07	2.64	12.2	Fisher's Exact test	two.sided	1.16e-06	****
uORF: overlapping with main ORF
group1	group2	n	estimate	p	conf.low	con.high	method	alternative	p.adj	p.adj.signif
Reference	Up	2688	0.696	0.551	0.218	1.71	Fisher's Exact test	two.sided	0.605	ns
Reference	Down	2633	1.23	0.605	0.383	3.09	Fisher's Exact test	two.sided	0.605	ns
Up	Down	207	1.77	0.503	0.393	7.97	Fisher's Exact test	two.sided	0.605	ns
Number of mRNAs with detectable readthrough in pab1Δpbp1Δ strain
Pairwise Fisher's exact test with Benjamini-Hochberg method for multiple testing correction
group1	group2	n	estimate	p	conf.low	con.high	method	alternative	p.adj	p.adj.signif
Reference	Up	2688	1.96	0.000422	1.32	2.94	Fisher's Exact test	two.sided	0.000422	***
Reference	Down	2633	0.397	0.000157	0.232	0.66	Fisher's Exact test	two.sided	0.000235	***
Up	Down	207	0.205	1.39e-07	0.105	0.389	Fisher's Exact test	two.sided	4.17e-07	****
